# Streamlining large-scale high-resolution electron tomography with VolWeaver

**DOI:** 10.64898/2026.08.14.744809

**Authors:** Irina Bregy, Rob Mesman, Silvia Tassan-Lugrezin, Taco W. A. Kooij, Laura van Niftrik

**Affiliations:** Department of Microbiology, Faculty of Science, Radboud University, 6525AJ Nijmegen, The Netherlands; Department of Medical Microbiology, Radboud University Medical Centre, 6525 GA Nijmegen, The Netherlands

**Keywords:** electron tomography, volume EM, image processing, TEM, *Plasmodium falciparum*, mitochondria

## Abstract

Researchers using electron microscopy must often balance a trade-off between obtaining high-resolution structural information and preserving sufficient cellular context. At one end of this spectrum, single particle cryo-electron microscopy and cryo-electron tomography provide near-molecular detail but are typically limited to relatively small fields of view. At the other, volume electron microscopy approaches, such as scanning electron microscopy of resin-embedded specimens, capture large cellular volumes but generally at lower resolution. Consequently, linking nanoscale structural information to larger cellular architecture remains a significant challenge. To address this gap, we optimised a transmission electron tomography workflow for resin-embedded malaria parasites that allows us to visualise targeted regions of interest at nanometre-scale resolution while retaining several micrometres of surrounding cellular context. Here, we present our current best-practice pipeline for sample preparation, tomogram acquisition, and reconstruction. In addition, we introduce VolWeaver, a data-processing framework, that integrates high-resolution tomographic datasets into serial section volume reconstructions, enabling the visualisation and interpretation of ultrastructural features within their broader cellular environment.
