## Supplementary material for "Streamlining large-scale high-resolution electron tomography with VolWeaver": Table S 1

### Sheet: Shape Overview
object overview*		description	shape and dimensions	object orientation	anisotropy in z	formula ground truth SA	calculated SA (nm2)	formula ground truth V	calculated V (nm3)	formula ground truth diameter	calculated diameter (nm)	formula ground truth length	calculated length (nm)
#VALUE!	#VALUE!	synthetic mito-like mask (anisotropic)	Spherocylinder R=100nm L=400nm with N=5 radial blind-ended cylindrical pores (r=12nm l=40nm)	Z-axis aligned	1.5	SA = 2πRL+4πR2+N(2πrl+πr2)	392000	V = πR2L+(4/3)​πR3−N(πr2l+(2/3)​πr3), using R=99.409nm, r=11.409nm (wall thickness adjustment)	16435899	diameter = 2r, using r=12.591nm (wall thickness adjustment)	25.182	length = l (no wall adjustment, bay concavity and wall addition cancel each other out)	40
#VALUE!	#VALUE!	synthetic mito-like mask (anisotropic), x-rotated	original shape with added x rotation	x rotation = 30°	1.5
#VALUE!	#VALUE!	synthetic mito-like mask (anisotropic), xy-rotated	original shape with added xy rotation	x rotation = 70° y rotation = 20°	1.5
#VALUE!	#VALUE!	synthetic mito-like mask (anisotropic), xy-rotated, small gaps	original shape with added xy rotation and 5 small shell gaps in cylindrical region (5+10+15+20+25 voxels)	x rotation = 70° y rotation = 20°	1.5
#VALUE!	#VALUE!	synthetic mito-like mask (anisotropic), xy-rotated, small and large gaps	original shape with added xy rotation, 5 small shell gaps and 3 large shell gaps (50+100+250 voxels) in cylindrical region	x rotation = 70° y rotation = 20°	1.5
#VALUE!	#VALUE!	synthetic mito-like mask (anisotropic), xy-rotated, small and large gaps, open ends	original shape with added xy rotation, 5 small shell gaps, 3 large shell gaps and 5 outermost occupied Z-layers zeroed at each end	x rotation = 70° y rotation = 20°	1.5
#VALUE!	#VALUE!	synthetic mito-like mask (isotropic), xy-rotated	original shape with added xy rotation and z-scale decrease	x rotation = 70° y rotation = 20°	1
#VALUE!	#VALUE!	synthetic mito-like mask (highly anisotropic), xy-rotated	original shape with added xy rotation and z-scale increase	x rotation = 70° y rotation = 20°	2
#VALUE!	#VALUE!	synthetic mito-like mask (anisotropic), y-rotated	original shape with added y rotation	y rotation = 50°	1.5
* masks have been converted to IMOD-style models for better visualization of the 3D shape with internal structures. Each object is shown in native orientation (z = depth, left) and 90° y-rotated (right).

### Sheet: Length Paths
mask_file	object_label	path_id	invag_id	path_length_vox	path_length_nm	n_orthogonal_positions	mean_diameter_vox	median_diameter_vox	std_diameter_vox	min_diameter_vox	max_diameter_vox	mean_diameter_nm	median_diameter_nm	std_diameter_nm	min_diameter_nm	max_diameter_nm
val_sc_inv.mrc	1	0	5	33.2173	39.6524	6	20.6667	21	0.5164	20	21	24.428	24.822	0.6104	23.64	24.822
val_sc_inv.mrc	1	1	2	34.0392	40.2343	6	21.25	21	0.4183	21	22	25.1175	24.822	0.4945	24.822	26.004
val_sc_inv.mrc	1	2	4	34.2212	40.4495	6	21.4167	21.5	0.4916	20.5	22	25.3145	25.413	0.5811	24.231	26.004
val_sc_inv.mrc	1	3	3	34.4222	40.687	6	21	21	0.4472	20.5	21.5	24.822	24.822	0.5286	24.231	25.413
val_sc_inv.mrc	1	4	6	34	40.188	6	20	20	0	20	20	23.64	23.64	0	23.64	23.64
val_sc_inv_rx30.mrc	1	0	2	33.9199	42.7094	6	21.25	21.25	0.2739	21	21.5	25.1175	25.1175	0.3237	24.822	25.413
val_sc_inv_rx30.mrc	1	1	3	32.4094	39.9356	6	20.75	20.75	0.5244	20	21.5	24.5265	24.5265	0.6198	23.64	25.413
val_sc_inv_rx30.mrc	1	2	4	32.192	39.2892	6	20.9167	21	0.2041	20.5	21	24.7235	24.822	0.2413	24.231	24.822
val_sc_inv_rx30.mrc	1	3	5	33.6062	43.8482	6	20.5	20.5	0.5477	20	21	24.231	24.231	0.6474	23.64	24.822
val_sc_inv_rx30.mrc	1	4	1	36.0192	42.6031	6	21	21	0	21	21	24.822	24.822	0	24.822	24.822
val_sc_inv_rx70_ry20.mrc	1	0	2	26.1168	40.1852	6	21	21	0	21	21	24.822	24.822	0	24.822	24.822
val_sc_inv_rx70_ry20.mrc	1	1	1	32.7924	41.057	6	21.1667	21	0.4082	21	22	25.019	24.822	0.4825	24.822	26.004
val_sc_inv_rx70_ry20.mrc	1	2	3	30.7924	40.7064	6	21	21	0.6325	20	22	24.822	24.822	0.7476	23.64	26.004
val_sc_inv_rx70_ry20.mrc	1	3	5	28.934	41.6883	6	21.1667	21	0.4082	21	22	25.019	24.822	0.4825	24.822	26.004
val_sc_inv_rx70_ry20.mrc	1	4	4	29.6948	41.5582	6	20.75	20.75	0.2739	20.5	21	24.5265	24.5265	0.3237	24.231	24.822
val_sc_inv_rx70_ry20_gaps.mrc	1	0	2	26.1168	40.1852	6	21	21	0	21	21	24.822	24.822	0	24.822	24.822
val_sc_inv_rx70_ry20_gaps.mrc	1	1	1	32.7924	41.057	6	21.1667	21	0.4082	21	22	25.019	24.822	0.4825	24.822	26.004
val_sc_inv_rx70_ry20_gaps.mrc	1	2	3	32.1103	42.1943	6	21.0833	21	0.6646	20	22	24.9205	24.822	0.7855	23.64	26.004
val_sc_inv_rx70_ry20_gaps.mrc	1	3	7	26.313	39.2215	6	21.1667	21	0.7528	20	22	25.019	24.822	0.8898	23.64	26.004
val_sc_inv_rx70_ry20_gaps.mrc	1	4	6	30.5984	42.0972	6	20.75	20.75	0.2739	20.5	21	24.5265	24.5265	0.3237	24.231	24.822
val_sc_inv_rx70_ry20_large_gaps.mrc	1	0	1	32.7924	41.057	6	21.1667	21	0.4082	21	22	25.019	24.822	0.4825	24.822	26.004
val_sc_inv_rx70_ry20_large_gaps.mrc	1	1	3	31.7924	41.4291	6	21	21	0.6325	20	22	24.822	24.822	0.7476	23.64	26.004
val_sc_inv_rx70_ry20_large_gaps.mrc	1	2	6	29.881	41.3513	6	20.75	20.75	0.2739	20.5	21	24.5265	24.5265	0.3237	24.231	24.822
val_sc_inv_rx70_ry20_large_gaps.mrc	1	3	2	26.1168	40.1852	6	21	21	0	21	21	24.822	24.822	0	24.822	24.822
val_sc_inv_rx70_ry20_large_gaps.mrc	1	4	8	28.5809	43.4174	6	21	21	0.6325	20	22	24.822	24.822	0.7476	23.64	26.004
val_sc_inv_rx70_ry20_zclip5.mrc	1	0	2	26.1168	40.1852	6	21	21	0	21	21	24.822	24.822	0	24.822	24.822
val_sc_inv_rx70_ry20_zclip5.mrc	1	1	1	32.7924	41.057	6	21.1667	21	0.4082	21	22	25.019	24.822	0.4825	24.822	26.004
val_sc_inv_rx70_ry20_zclip5.mrc	1	2	3	32.1103	42.1943	6	21.0833	21	0.6646	20	22	24.9205	24.822	0.7855	23.64	26.004
val_sc_inv_rx70_ry20_zclip5.mrc	1	3	8	28.5809	43.4174	6	21	21	0.6325	20	22	24.822	24.822	0.7476	23.64	26.004
val_sc_inv_rx70_ry20_zclip5.mrc	1	4	6	30.5984	42.0972	6	20.75	20.75	0.2739	20.5	21	24.5265	24.5265	0.3237	24.231	24.822
val_sc_inv_rx70_ry20_zs10.mrc	1	0	1	33.5261	39.6279	6	21	21	0	21	21	24.822	24.822	0	24.822	24.822
val_sc_inv_rx70_ry20_zs10.mrc	1	1	2	32.9848	38.9881	6	22.75	21	4.2866	21	31.5	26.8905	24.822	5.0668	24.822	37.233
val_sc_inv_rx70_ry20_zs10.mrc	1	2	3	34.9285	41.2855	6	20.9167	21.25	0.736	20	21.5	24.7235	25.1175	0.8699	23.64	25.413
val_sc_inv_rx70_ry20_zs10.mrc	1	3	4	32.3883	38.2829	6	19.4167	19.5	1.1583	17.5	21	22.9505	23.049	1.3691	20.685	24.822
val_sc_inv_rx70_ry20_zs10.mrc	1	4	5	32.45	38.3559	6	21	21	0	21	21	24.822	24.822	0	24.822	24.822
val_sc_inv_rx70_ry20_zs20.mrc	1	0	3	33.4853	41.5225	6	21	21	0.6325	20	22	24.822	24.822	0.7476	23.64	26.004
val_sc_inv_rx70_ry20_zs20.mrc	1	1	5	30.6814	42.6952	6	20.6667	21	0.5164	20	21	24.428	24.822	0.6104	23.64	24.822
val_sc_inv_rx70_ry20_zs20.mrc	1	2	4	26.0737	41.3656	6	21.4167	21.5	0.5845	20.5	22	25.3145	25.413	0.6909	24.231	26.004
val_sc_inv_rx70_ry20_zs20.mrc	1	3	2	21.9985	41.7632	6	24.0833	23	4.1282	21	31.5	28.4665	27.186	4.8795	24.822	37.233
val_sc_inv_rx70_ry20_zs20.mrc	1	4	1	34.4721	42.1464	6	21	21	0	21	21	24.822	24.822	0	24.822	24.822
val_sc_inv_ry50.mrc	1	0	7	28.9309	39.2594	6	21.25	21.25	0.2739	21	21.5	25.1175	25.1175	0.3237	24.822	25.413
val_sc_inv_ry50.mrc	1	1	1	29.8995	42.6932	6	21.8333	21	2.0412	21	26	25.807	24.822	2.4127	24.822	30.732
val_sc_inv_ry50.mrc	1	2	4	32.2132	39.4538	6	21.0833	21	0.6646	20	22	24.9205	24.822	0.7855	23.64	26.004
val_sc_inv_ry50.mrc	1	3	5	30.7739	41.5775	6	21.3333	21.5	0.2582	21	21.5	25.216	25.413	0.3052	24.822	25.413
val_sc_inv_ry50.mrc	1	4	6	34.2173	41.7529	6	20.8333	21	0.7528	20	22	24.625	24.822	0.8898	23.64	26.004

### Sheet: Objects
mask_file	object_label	px_size_nm	z_scale	surface_area_vox	surface_area_nm2	surface_area error (%)	enclosed_volume_vox	enclosed_volume_nm3	enclosed_volume error (%)	n_invaginations
val_sc_inv.mrc	1	1.182	1.5	277915	388282	-0.948378	6637855	1.64426e+07	0.0410077	5
val_sc_inv_rx30.mrc	1	1.182	1.5	278330	388861	-0.800641	6648209	1.64683e+07	0.197056	5
val_sc_inv_rx70_ry20.mrc	1	1.182	1.5	283876	396611	1.17617	6654706	1.64844e+07	0.29495	5
val_sc_inv_rx70_ry20_gaps.mrc	1	1.182	1.5	283792	396493	1.14616	6654632	1.64842e+07	0.293859	5
val_sc_inv_rx70_ry20_large_gaps.mrc	1	1.182	1.5	283441	396002	1.02097	NaN - leaky	NaN - leaky	NaN - leaky	5
val_sc_inv_rx70_ry20_zclip5.mrc	1	1.182	1.5	275218	384513	-1.90989	NaN - leaky	NaN - leaky	NaN - leaky	5
val_sc_inv_rx70_ry20_zs10.mrc	1	1.182	1	270894	378473	-3.45073	9982888	1.64857e+07	0.303287	5
val_sc_inv_rx70_ry20_zs20.mrc	1	1.182	2	292647	408865	4.30226	4990709	1.64833e+07	0.288533	5
val_sc_inv_ry50.mrc	1	1.182	1.5	282492	394676	0.682712	6653173	1.64806e+07	0.27187	5

### Sheet: Raw Diameters
mask_file	object_label	path_id	invag_id	position_index	position_along_path	diameter_vox	diameter_nm
val_sc_inv.mrc	1	0	5	1	0.3077	21	24.822
val_sc_inv.mrc	1	0	5	2	0.3846	20	23.64
val_sc_inv.mrc	1	0	5	3	0.4615	21	24.822
val_sc_inv.mrc	1	0	5	4	0.5385	20	23.64
val_sc_inv.mrc	1	0	5	5	0.6154	21	24.822
val_sc_inv.mrc	1	0	5	6	0.6923	21	24.822
val_sc_inv.mrc	1	1	2	1	0.3077	21	24.822
val_sc_inv.mrc	1	1	2	2	0.3846	21	24.822
val_sc_inv.mrc	1	1	2	3	0.4615	21	24.822
val_sc_inv.mrc	1	1	2	4	0.5385	21.5	25.413
val_sc_inv.mrc	1	1	2	5	0.6154	21	24.822
val_sc_inv.mrc	1	1	2	6	0.6923	22	26.004
val_sc_inv.mrc	1	2	4	1	0.3077	20.5	24.231
val_sc_inv.mrc	1	2	4	2	0.3846	21.5	25.413
val_sc_inv.mrc	1	2	4	3	0.4615	21.5	25.413
val_sc_inv.mrc	1	2	4	4	0.5385	21.5	25.413
val_sc_inv.mrc	1	2	4	5	0.6154	22	26.004
val_sc_inv.mrc	1	2	4	6	0.6923	21.5	25.413
val_sc_inv.mrc	1	3	3	1	0.3077	21.5	25.413
val_sc_inv.mrc	1	3	3	2	0.3846	21.5	25.413
val_sc_inv.mrc	1	3	3	3	0.4615	20.5	24.231
val_sc_inv.mrc	1	3	3	4	0.5385	21	24.822
val_sc_inv.mrc	1	3	3	5	0.6154	20.5	24.231
val_sc_inv.mrc	1	3	3	6	0.6923	21	24.822
val_sc_inv.mrc	1	4	6	1	0.3077	20	23.64
val_sc_inv.mrc	1	4	6	2	0.3846	20	23.64
val_sc_inv.mrc	1	4	6	3	0.4615	20	23.64
val_sc_inv.mrc	1	4	6	4	0.5385	20	23.64
val_sc_inv.mrc	1	4	6	5	0.6154	20	23.64
val_sc_inv.mrc	1	4	6	6	0.6923	20	23.64
val_sc_inv_rx30.mrc	1	0	2	1	0.3077	21	24.822
val_sc_inv_rx30.mrc	1	0	2	2	0.3846	21	24.822
val_sc_inv_rx30.mrc	1	0	2	3	0.4615	21	24.822
val_sc_inv_rx30.mrc	1	0	2	4	0.5385	21.5	25.413
val_sc_inv_rx30.mrc	1	0	2	5	0.6154	21.5	25.413
val_sc_inv_rx30.mrc	1	0	2	6	0.6923	21.5	25.413
val_sc_inv_rx30.mrc	1	1	3	1	0.3077	20.5	24.231
val_sc_inv_rx30.mrc	1	1	3	2	0.3846	21	24.822
val_sc_inv_rx30.mrc	1	1	3	3	0.4615	21.5	25.413
val_sc_inv_rx30.mrc	1	1	3	4	0.5385	21	24.822
val_sc_inv_rx30.mrc	1	1	3	5	0.6154	20	23.64
val_sc_inv_rx30.mrc	1	1	3	6	0.6923	20.5	24.231
val_sc_inv_rx30.mrc	1	2	4	1	0.3077	21	24.822
val_sc_inv_rx30.mrc	1	2	4	2	0.3846	20.5	24.231
val_sc_inv_rx30.mrc	1	2	4	3	0.4615	21	24.822
val_sc_inv_rx30.mrc	1	2	4	4	0.5385	21	24.822
val_sc_inv_rx30.mrc	1	2	4	5	0.6154	21	24.822
val_sc_inv_rx30.mrc	1	2	4	6	0.6923	21	24.822
val_sc_inv_rx30.mrc	1	3	5	1	0.3077	21	24.822
val_sc_inv_rx30.mrc	1	3	5	2	0.3846	20	23.64
val_sc_inv_rx30.mrc	1	3	5	3	0.4615	20	23.64
val_sc_inv_rx30.mrc	1	3	5	4	0.5385	20	23.64
val_sc_inv_rx30.mrc	1	3	5	5	0.6154	21	24.822
val_sc_inv_rx30.mrc	1	3	5	6	0.6923	21	24.822
val_sc_inv_rx30.mrc	1	4	1	1	0.3077	21	24.822
val_sc_inv_rx30.mrc	1	4	1	2	0.3846	21	24.822
val_sc_inv_rx30.mrc	1	4	1	3	0.4615	21	24.822
val_sc_inv_rx30.mrc	1	4	1	4	0.5385	21	24.822
val_sc_inv_rx30.mrc	1	4	1	5	0.6154	21	24.822
val_sc_inv_rx30.mrc	1	4	1	6	0.6923	21	24.822
val_sc_inv_rx70_ry20.mrc	1	0	2	1	0.3077	21	24.822
val_sc_inv_rx70_ry20.mrc	1	0	2	2	0.3846	21	24.822
val_sc_inv_rx70_ry20.mrc	1	0	2	3	0.4615	21	24.822
val_sc_inv_rx70_ry20.mrc	1	0	2	4	0.5385	21	24.822
val_sc_inv_rx70_ry20.mrc	1	0	2	5	0.6154	21	24.822
val_sc_inv_rx70_ry20.mrc	1	0	2	6	0.6923	21	24.822
val_sc_inv_rx70_ry20.mrc	1	1	1	1	0.3077	21	24.822
val_sc_inv_rx70_ry20.mrc	1	1	1	2	0.3846	21	24.822
val_sc_inv_rx70_ry20.mrc	1	1	1	3	0.4615	21	24.822
val_sc_inv_rx70_ry20.mrc	1	1	1	4	0.5385	21	24.822
val_sc_inv_rx70_ry20.mrc	1	1	1	5	0.6154	21	24.822
val_sc_inv_rx70_ry20.mrc	1	1	1	6	0.6923	22	26.004
val_sc_inv_rx70_ry20.mrc	1	2	3	1	0.3077	20	23.64
val_sc_inv_rx70_ry20.mrc	1	2	3	2	0.3846	21	24.822
val_sc_inv_rx70_ry20.mrc	1	2	3	3	0.4615	21	24.822
val_sc_inv_rx70_ry20.mrc	1	2	3	4	0.5385	21	24.822
val_sc_inv_rx70_ry20.mrc	1	2	3	5	0.6154	21	24.822
val_sc_inv_rx70_ry20.mrc	1	2	3	6	0.6923	22	26.004
val_sc_inv_rx70_ry20.mrc	1	3	5	1	0.3077	21	24.822
val_sc_inv_rx70_ry20.mrc	1	3	5	2	0.3846	21	24.822
val_sc_inv_rx70_ry20.mrc	1	3	5	3	0.4615	21	24.822
val_sc_inv_rx70_ry20.mrc	1	3	5	4	0.5385	21	24.822
val_sc_inv_rx70_ry20.mrc	1	3	5	5	0.6154	21	24.822
val_sc_inv_rx70_ry20.mrc	1	3	5	6	0.6923	22	26.004
val_sc_inv_rx70_ry20.mrc	1	4	4	1	0.3077	21	24.822
val_sc_inv_rx70_ry20.mrc	1	4	4	2	0.3846	21	24.822
val_sc_inv_rx70_ry20.mrc	1	4	4	3	0.4615	20.5	24.231
val_sc_inv_rx70_ry20.mrc	1	4	4	4	0.5385	20.5	24.231
val_sc_inv_rx70_ry20.mrc	1	4	4	5	0.6154	21	24.822
val_sc_inv_rx70_ry20.mrc	1	4	4	6	0.6923	20.5	24.231
val_sc_inv_rx70_ry20_gaps.mrc	1	0	2	1	0.3077	21	24.822
val_sc_inv_rx70_ry20_gaps.mrc	1	0	2	2	0.3846	21	24.822
val_sc_inv_rx70_ry20_gaps.mrc	1	0	2	3	0.4615	21	24.822
val_sc_inv_rx70_ry20_gaps.mrc	1	0	2	4	0.5385	21	24.822
val_sc_inv_rx70_ry20_gaps.mrc	1	0	2	5	0.6154	21	24.822
val_sc_inv_rx70_ry20_gaps.mrc	1	0	2	6	0.6923	21	24.822
val_sc_inv_rx70_ry20_gaps.mrc	1	1	1	1	0.3077	21	24.822
val_sc_inv_rx70_ry20_gaps.mrc	1	1	1	2	0.3846	21	24.822
val_sc_inv_rx70_ry20_gaps.mrc	1	1	1	3	0.4615	21	24.822
val_sc_inv_rx70_ry20_gaps.mrc	1	1	1	4	0.5385	21	24.822
val_sc_inv_rx70_ry20_gaps.mrc	1	1	1	5	0.6154	21	24.822
val_sc_inv_rx70_ry20_gaps.mrc	1	1	1	6	0.6923	22	26.004
val_sc_inv_rx70_ry20_gaps.mrc	1	2	3	1	0.3077	21.5	25.413
val_sc_inv_rx70_ry20_gaps.mrc	1	2	3	2	0.3846	20	23.64
val_sc_inv_rx70_ry20_gaps.mrc	1	2	3	3	0.4615	21	24.822
val_sc_inv_rx70_ry20_gaps.mrc	1	2	3	4	0.5385	21	24.822
val_sc_inv_rx70_ry20_gaps.mrc	1	2	3	5	0.6154	21	24.822
val_sc_inv_rx70_ry20_gaps.mrc	1	2	3	6	0.6923	22	26.004
val_sc_inv_rx70_ry20_gaps.mrc	1	3	7	1	0.3077	21	24.822
val_sc_inv_rx70_ry20_gaps.mrc	1	3	7	2	0.3846	21	24.822
val_sc_inv_rx70_ry20_gaps.mrc	1	3	7	3	0.4615	20	23.64
val_sc_inv_rx70_ry20_gaps.mrc	1	3	7	4	0.5385	21	24.822
val_sc_inv_rx70_ry20_gaps.mrc	1	3	7	5	0.6154	22	26.004
val_sc_inv_rx70_ry20_gaps.mrc	1	3	7	6	0.6923	22	26.004
val_sc_inv_rx70_ry20_gaps.mrc	1	4	6	1	0.3077	21	24.822
val_sc_inv_rx70_ry20_gaps.mrc	1	4	6	2	0.3846	21	24.822
val_sc_inv_rx70_ry20_gaps.mrc	1	4	6	3	0.4615	20.5	24.231
val_sc_inv_rx70_ry20_gaps.mrc	1	4	6	4	0.5385	20.5	24.231
val_sc_inv_rx70_ry20_gaps.mrc	1	4	6	5	0.6154	21	24.822
val_sc_inv_rx70_ry20_gaps.mrc	1	4	6	6	0.6923	20.5	24.231
val_sc_inv_rx70_ry20_large_gaps.mrc	1	0	1	1	0.3077	21	24.822
val_sc_inv_rx70_ry20_large_gaps.mrc	1	0	1	2	0.3846	21	24.822
val_sc_inv_rx70_ry20_large_gaps.mrc	1	0	1	3	0.4615	21	24.822
val_sc_inv_rx70_ry20_large_gaps.mrc	1	0	1	4	0.5385	21	24.822
val_sc_inv_rx70_ry20_large_gaps.mrc	1	0	1	5	0.6154	21	24.822
val_sc_inv_rx70_ry20_large_gaps.mrc	1	0	1	6	0.6923	22	26.004
val_sc_inv_rx70_ry20_large_gaps.mrc	1	1	3	1	0.3077	20	23.64
val_sc_inv_rx70_ry20_large_gaps.mrc	1	1	3	2	0.3846	21	24.822
val_sc_inv_rx70_ry20_large_gaps.mrc	1	1	3	3	0.4615	21	24.822
val_sc_inv_rx70_ry20_large_gaps.mrc	1	1	3	4	0.5385	21	24.822
val_sc_inv_rx70_ry20_large_gaps.mrc	1	1	3	5	0.6154	21	24.822
val_sc_inv_rx70_ry20_large_gaps.mrc	1	1	3	6	0.6923	22	26.004
val_sc_inv_rx70_ry20_large_gaps.mrc	1	2	6	1	0.3077	21	24.822
val_sc_inv_rx70_ry20_large_gaps.mrc	1	2	6	2	0.3846	21	24.822
val_sc_inv_rx70_ry20_large_gaps.mrc	1	2	6	3	0.4615	20.5	24.231
val_sc_inv_rx70_ry20_large_gaps.mrc	1	2	6	4	0.5385	20.5	24.231
val_sc_inv_rx70_ry20_large_gaps.mrc	1	2	6	5	0.6154	21	24.822
val_sc_inv_rx70_ry20_large_gaps.mrc	1	2	6	6	0.6923	20.5	24.231
val_sc_inv_rx70_ry20_large_gaps.mrc	1	3	2	1	0.3077	21	24.822
val_sc_inv_rx70_ry20_large_gaps.mrc	1	3	2	2	0.3846	21	24.822
val_sc_inv_rx70_ry20_large_gaps.mrc	1	3	2	3	0.4615	21	24.822
val_sc_inv_rx70_ry20_large_gaps.mrc	1	3	2	4	0.5385	21	24.822
val_sc_inv_rx70_ry20_large_gaps.mrc	1	3	2	5	0.6154	21	24.822
val_sc_inv_rx70_ry20_large_gaps.mrc	1	3	2	6	0.6923	21	24.822
val_sc_inv_rx70_ry20_large_gaps.mrc	1	4	8	1	0.3077	21	24.822
val_sc_inv_rx70_ry20_large_gaps.mrc	1	4	8	2	0.3846	21	24.822
val_sc_inv_rx70_ry20_large_gaps.mrc	1	4	8	3	0.4615	21	24.822
val_sc_inv_rx70_ry20_large_gaps.mrc	1	4	8	4	0.5385	20	23.64
val_sc_inv_rx70_ry20_large_gaps.mrc	1	4	8	5	0.6154	21	24.822
val_sc_inv_rx70_ry20_large_gaps.mrc	1	4	8	6	0.6923	22	26.004
val_sc_inv_rx70_ry20_zclip5.mrc	1	0	2	1	0.3077	21	24.822
val_sc_inv_rx70_ry20_zclip5.mrc	1	0	2	2	0.3846	21	24.822
val_sc_inv_rx70_ry20_zclip5.mrc	1	0	2	3	0.4615	21	24.822
val_sc_inv_rx70_ry20_zclip5.mrc	1	0	2	4	0.5385	21	24.822
val_sc_inv_rx70_ry20_zclip5.mrc	1	0	2	5	0.6154	21	24.822
val_sc_inv_rx70_ry20_zclip5.mrc	1	0	2	6	0.6923	21	24.822
val_sc_inv_rx70_ry20_zclip5.mrc	1	1	1	1	0.3077	21	24.822
val_sc_inv_rx70_ry20_zclip5.mrc	1	1	1	2	0.3846	21	24.822
val_sc_inv_rx70_ry20_zclip5.mrc	1	1	1	3	0.4615	21	24.822
val_sc_inv_rx70_ry20_zclip5.mrc	1	1	1	4	0.5385	21	24.822
val_sc_inv_rx70_ry20_zclip5.mrc	1	1	1	5	0.6154	21	24.822
val_sc_inv_rx70_ry20_zclip5.mrc	1	1	1	6	0.6923	22	26.004
val_sc_inv_rx70_ry20_zclip5.mrc	1	2	3	1	0.3077	21.5	25.413
val_sc_inv_rx70_ry20_zclip5.mrc	1	2	3	2	0.3846	20	23.64
val_sc_inv_rx70_ry20_zclip5.mrc	1	2	3	3	0.4615	21	24.822
val_sc_inv_rx70_ry20_zclip5.mrc	1	2	3	4	0.5385	21	24.822
val_sc_inv_rx70_ry20_zclip5.mrc	1	2	3	5	0.6154	21	24.822
val_sc_inv_rx70_ry20_zclip5.mrc	1	2	3	6	0.6923	22	26.004
val_sc_inv_rx70_ry20_zclip5.mrc	1	3	8	1	0.3077	21	24.822
val_sc_inv_rx70_ry20_zclip5.mrc	1	3	8	2	0.3846	21	24.822
val_sc_inv_rx70_ry20_zclip5.mrc	1	3	8	3	0.4615	21	24.822
val_sc_inv_rx70_ry20_zclip5.mrc	1	3	8	4	0.5385	20	23.64
val_sc_inv_rx70_ry20_zclip5.mrc	1	3	8	5	0.6154	21	24.822
val_sc_inv_rx70_ry20_zclip5.mrc	1	3	8	6	0.6923	22	26.004
val_sc_inv_rx70_ry20_zclip5.mrc	1	4	6	1	0.3077	21	24.822
val_sc_inv_rx70_ry20_zclip5.mrc	1	4	6	2	0.3846	21	24.822
val_sc_inv_rx70_ry20_zclip5.mrc	1	4	6	3	0.4615	20.5	24.231
val_sc_inv_rx70_ry20_zclip5.mrc	1	4	6	4	0.5385	20.5	24.231
val_sc_inv_rx70_ry20_zclip5.mrc	1	4	6	5	0.6154	21	24.822
val_sc_inv_rx70_ry20_zclip5.mrc	1	4	6	6	0.6923	20.5	24.231
val_sc_inv_rx70_ry20_zs10.mrc	1	0	1	1	0.3077	21	24.822
val_sc_inv_rx70_ry20_zs10.mrc	1	0	1	2	0.3846	21	24.822
val_sc_inv_rx70_ry20_zs10.mrc	1	0	1	3	0.4615	21	24.822
val_sc_inv_rx70_ry20_zs10.mrc	1	0	1	4	0.5385	21	24.822
val_sc_inv_rx70_ry20_zs10.mrc	1	0	1	5	0.6154	21	24.822
val_sc_inv_rx70_ry20_zs10.mrc	1	0	1	6	0.6923	21	24.822
val_sc_inv_rx70_ry20_zs10.mrc	1	1	2	1	0.3077	31.5	37.233
val_sc_inv_rx70_ry20_zs10.mrc	1	1	2	2	0.3846	21	24.822
val_sc_inv_rx70_ry20_zs10.mrc	1	1	2	3	0.4615	21	24.822
val_sc_inv_rx70_ry20_zs10.mrc	1	1	2	4	0.5385	21	24.822
val_sc_inv_rx70_ry20_zs10.mrc	1	1	2	5	0.6154	21	24.822
val_sc_inv_rx70_ry20_zs10.mrc	1	1	2	6	0.6923	21	24.822
val_sc_inv_rx70_ry20_zs10.mrc	1	2	3	1	0.3077	21.5	25.413
val_sc_inv_rx70_ry20_zs10.mrc	1	2	3	2	0.3846	20	23.64
val_sc_inv_rx70_ry20_zs10.mrc	1	2	3	3	0.4615	21.5	25.413
val_sc_inv_rx70_ry20_zs10.mrc	1	2	3	4	0.5385	21	24.822
val_sc_inv_rx70_ry20_zs10.mrc	1	2	3	5	0.6154	21.5	25.413
val_sc_inv_rx70_ry20_zs10.mrc	1	2	3	6	0.6923	20	23.64
val_sc_inv_rx70_ry20_zs10.mrc	1	3	4	1	0.3077	19	22.458
val_sc_inv_rx70_ry20_zs10.mrc	1	3	4	2	0.3846	21	24.822
val_sc_inv_rx70_ry20_zs10.mrc	1	3	4	3	0.4615	20	23.64
val_sc_inv_rx70_ry20_zs10.mrc	1	3	4	4	0.5385	17.5	20.685
val_sc_inv_rx70_ry20_zs10.mrc	1	3	4	5	0.6154	19.5	23.049
val_sc_inv_rx70_ry20_zs10.mrc	1	3	4	6	0.6923	19.5	23.049
val_sc_inv_rx70_ry20_zs10.mrc	1	4	5	1	0.3077	21	24.822
val_sc_inv_rx70_ry20_zs10.mrc	1	4	5	2	0.3846	21	24.822
val_sc_inv_rx70_ry20_zs10.mrc	1	4	5	3	0.4615	21	24.822
val_sc_inv_rx70_ry20_zs10.mrc	1	4	5	4	0.5385	21	24.822
val_sc_inv_rx70_ry20_zs10.mrc	1	4	5	5	0.6154	21	24.822
val_sc_inv_rx70_ry20_zs10.mrc	1	4	5	6	0.6923	21	24.822
val_sc_inv_rx70_ry20_zs20.mrc	1	0	3	1	0.3077	20	23.64
val_sc_inv_rx70_ry20_zs20.mrc	1	0	3	2	0.3846	21	24.822
val_sc_inv_rx70_ry20_zs20.mrc	1	0	3	3	0.4615	21	24.822
val_sc_inv_rx70_ry20_zs20.mrc	1	0	3	4	0.5385	21	24.822
val_sc_inv_rx70_ry20_zs20.mrc	1	0	3	5	0.6154	22	26.004
val_sc_inv_rx70_ry20_zs20.mrc	1	0	3	6	0.6923	21	24.822
val_sc_inv_rx70_ry20_zs20.mrc	1	1	5	1	0.3077	21	24.822
val_sc_inv_rx70_ry20_zs20.mrc	1	1	5	2	0.3846	21	24.822
val_sc_inv_rx70_ry20_zs20.mrc	1	1	5	3	0.4615	20	23.64
val_sc_inv_rx70_ry20_zs20.mrc	1	1	5	4	0.5385	20	23.64
val_sc_inv_rx70_ry20_zs20.mrc	1	1	5	5	0.6154	21	24.822
val_sc_inv_rx70_ry20_zs20.mrc	1	1	5	6	0.6923	21	24.822
val_sc_inv_rx70_ry20_zs20.mrc	1	2	4	1	0.3077	21.5	25.413
val_sc_inv_rx70_ry20_zs20.mrc	1	2	4	2	0.3846	20.5	24.231
val_sc_inv_rx70_ry20_zs20.mrc	1	2	4	3	0.4615	22	26.004
val_sc_inv_rx70_ry20_zs20.mrc	1	2	4	4	0.5385	21	24.822
val_sc_inv_rx70_ry20_zs20.mrc	1	2	4	5	0.6154	21.5	25.413
val_sc_inv_rx70_ry20_zs20.mrc	1	2	4	6	0.6923	22	26.004
val_sc_inv_rx70_ry20_zs20.mrc	1	3	2	1	0.3077	31.5	37.233
val_sc_inv_rx70_ry20_zs20.mrc	1	3	2	2	0.3846	21	24.822
val_sc_inv_rx70_ry20_zs20.mrc	1	3	2	3	0.4615	21	24.822
val_sc_inv_rx70_ry20_zs20.mrc	1	3	2	4	0.5385	25	29.55
val_sc_inv_rx70_ry20_zs20.mrc	1	3	2	5	0.6154	25	29.55
val_sc_inv_rx70_ry20_zs20.mrc	1	3	2	6	0.6923	21	24.822
val_sc_inv_rx70_ry20_zs20.mrc	1	4	1	1	0.3077	21	24.822
val_sc_inv_rx70_ry20_zs20.mrc	1	4	1	2	0.3846	21	24.822
val_sc_inv_rx70_ry20_zs20.mrc	1	4	1	3	0.4615	21	24.822
val_sc_inv_rx70_ry20_zs20.mrc	1	4	1	4	0.5385	21	24.822
val_sc_inv_rx70_ry20_zs20.mrc	1	4	1	5	0.6154	21	24.822
val_sc_inv_rx70_ry20_zs20.mrc	1	4	1	6	0.6923	21	24.822
val_sc_inv_ry50.mrc	1	0	7	1	0.3077	21	24.822
val_sc_inv_ry50.mrc	1	0	7	2	0.3846	21.5	25.413
val_sc_inv_ry50.mrc	1	0	7	3	0.4615	21.5	25.413
val_sc_inv_ry50.mrc	1	0	7	4	0.5385	21	24.822
val_sc_inv_ry50.mrc	1	0	7	5	0.6154	21.5	25.413
val_sc_inv_ry50.mrc	1	0	7	6	0.6923	21	24.822
val_sc_inv_ry50.mrc	1	1	1	1	0.3077	26	30.732
val_sc_inv_ry50.mrc	1	1	1	2	0.3846	21	24.822
val_sc_inv_ry50.mrc	1	1	1	3	0.4615	21	24.822
val_sc_inv_ry50.mrc	1	1	1	4	0.5385	21	24.822
val_sc_inv_ry50.mrc	1	1	1	5	0.6154	21	24.822
val_sc_inv_ry50.mrc	1	1	1	6	0.6923	21	24.822
val_sc_inv_ry50.mrc	1	2	4	1	0.3077	21	24.822
val_sc_inv_ry50.mrc	1	2	4	2	0.3846	21	24.822
val_sc_inv_ry50.mrc	1	2	4	3	0.4615	20	23.64
val_sc_inv_ry50.mrc	1	2	4	4	0.5385	21	24.822
val_sc_inv_ry50.mrc	1	2	4	5	0.6154	22	26.004
val_sc_inv_ry50.mrc	1	2	4	6	0.6923	21.5	25.413
val_sc_inv_ry50.mrc	1	3	5	1	0.3077	21	24.822
val_sc_inv_ry50.mrc	1	3	5	2	0.3846	21.5	25.413
val_sc_inv_ry50.mrc	1	3	5	3	0.4615	21.5	25.413
val_sc_inv_ry50.mrc	1	3	5	4	0.5385	21.5	25.413
val_sc_inv_ry50.mrc	1	3	5	5	0.6154	21	24.822
val_sc_inv_ry50.mrc	1	3	5	6	0.6923	21.5	25.413
val_sc_inv_ry50.mrc	1	4	6	1	0.3077	21	24.822
val_sc_inv_ry50.mrc	1	4	6	2	0.3846	20	23.64
val_sc_inv_ry50.mrc	1	4	6	3	0.4615	20	23.64
val_sc_inv_ry50.mrc	1	4	6	4	0.5385	21	24.822
val_sc_inv_ry50.mrc	1	4	6	5	0.6154	21	24.822
val_sc_inv_ry50.mrc	1	4	6	6	0.6923	22	26.004

### Sheet: Invaginations
mask_file	object_label	invag_id	z_min	z_max	n_slices	surface_area_vox	surface_area_nm2	volume_vox	volume_nm3	length_vox	length_nm	length error (%)	n_diam_samples	mean_diameter_vox	median_diameter_vox	min_diameter_vox	max_diameter_vox	mean_diameter_nm	median_diameter_nm	median_diameter error (%)	min_diameter_nm	max_diameter_nm
val_sc_inv.mrc	1	2	129	141	13	1890.57	2641.36	4825	11952	34.0392	40.2343	0.58575	6	21.25	21	21	22	25.1175	24.822	-1.42959	24.822	26.004
val_sc_inv.mrc	1	3	174	186	13	2077.74	2902.86	4902	12142.8	34.4222	40.687	1.7175	6	21	21	20.5	21.5	24.822	24.822	-1.42959	24.231	25.413
val_sc_inv.mrc	1	4	219	231	13	1990.11	2780.42	4889	12110.5	34.2212	40.4495	1.12375	6	21.4167	21.5	20.5	22	25.3145	25.413	0.917322	24.231	26.004
val_sc_inv.mrc	1	5	264	276	13	1944.48	2716.68	4827	11957	33.2173	39.6524	-0.869	6	20.6667	21	20	21	24.428	24.822	-1.42959	23.64	24.822
val_sc_inv.mrc	1	6	84	96	13	1773.43	2477.7	4694	11627.5	34	40.188	0.47	6	20	20	20	20	23.64	23.64	-6.12342	23.64	23.64
val_sc_inv_rx30.mrc	1	1	75	87	13	1713.73	2394.3	4521	11199	36.0192	42.6031	6.50775	6	21	21	21	21	24.822	24.822	-1.42959	24.822	24.822
val_sc_inv_rx30.mrc	1	2	133	150	18	2002.49	2797.73	4967	12303.8	33.9199	42.7094	6.7735	6	21.25	21.25	21	21.5	25.1175	25.1175	-0.256135	24.822	25.413
val_sc_inv_rx30.mrc	1	3	165	181	17	2053.25	2868.64	4834	11974.3	32.4094	39.9356	-0.161	6	20.75	20.75	20	21.5	24.5265	24.5265	-2.60305	23.64	25.413
val_sc_inv_rx30.mrc	1	4	176	192	17	2049.94	2864.02	4823	11947.1	32.192	39.2892	-1.777	6	20.9167	21	20.5	21	24.7235	24.822	-1.42959	24.231	24.822
val_sc_inv_rx30.mrc	1	5	206	224	19	2009.99	2808.2	4901	12140.3	33.6062	43.8482	9.6205	6	20.5	20.5	20	21	24.231	24.231	-3.77651	23.64	24.822
val_sc_inv_rx70_ry20.mrc	1	1	44	60	17	1972.07	2755.23	5002	12390.5	32.7924	41.057	2.6425	6	21.1667	21	21	22	25.019	24.822	-1.42959	24.822	26.004
val_sc_inv_rx70_ry20.mrc	1	2	71	93	23	1870.12	2612.78	4777	11833.1	26.1168	40.1852	0.463	6	21	21	21	21	24.822	24.822	-1.42959	24.822	24.822
val_sc_inv_rx70_ry20.mrc	1	3	93	107	15	1967.08	2748.26	4831	11966.9	30.7924	40.7064	1.766	6	21	21	20	22	24.822	24.822	-1.42959	23.64	26.004
val_sc_inv_rx70_ry20.mrc	1	4	107	127	21	1958.69	2736.53	4940	12236.9	29.6948	41.5582	3.8955	6	20.75	20.75	20.5	21	24.5265	24.5265	-2.60305	24.231	24.822
val_sc_inv_rx70_ry20.mrc	1	5	124	143	20	1911.15	2670.11	4741	11743.9	28.934	41.6883	4.22075	6	21.1667	21	21	22	25.019	24.822	-1.42959	24.822	26.004
val_sc_inv_rx70_ry20_gaps.mrc	1	1	44	60	17	1421.82	1986.46	5002	8260.31	32.7924	41.057	2.6425	6	21.1667	21	21	22	25.019	24.822	-1.42959	24.822	26.004
val_sc_inv_rx70_ry20_gaps.mrc	1	2	71	93	23	1329.82	1857.93	4777	7888.74	26.1168	40.1852	0.463	6	21	21	21	21	24.822	24.822	-1.42959	24.822	24.822
val_sc_inv_rx70_ry20_gaps.mrc	1	3	93	107	15	1442.4	2015.22	5023	8294.99	32.1103	42.1943	5.48575	6	21.0833	21	20	22	24.9205	24.822	-1.42959	23.64	26.004
val_sc_inv_rx70_ry20_gaps.mrc	1	6	107	127	21	1427.96	1995.03	4955	8182.69	30.5984	42.0972	5.243	6	20.75	20.75	20.5	21	24.5265	24.5265	-2.60305	24.231	24.822
val_sc_inv_rx70_ry20_gaps.mrc	1	7	124	143	20	1398.45	1953.81	4730	7811.13	26.313	39.2215	-1.94625	6	21.1667	21	20	22	25.019	24.822	-1.42959	23.64	26.004
val_sc_inv_rx70_ry20_large_gaps.mrc	1	1	44	60	17	1970.05	2752.41	5001	12388	32.7924	41.057	2.6425	6	21.1667	21	21	22	25.019	24.822	-1.42959	24.822	26.004
val_sc_inv_rx70_ry20_large_gaps.mrc	1	2	71	93	23	1872.08	2615.52	4778	11835.6	26.1168	40.1852	0.463	6	21	21	21	21	24.822	24.822	-1.42959	24.822	24.822
val_sc_inv_rx70_ry20_large_gaps.mrc	1	3	93	107	15	1983.36	2771.01	5021	12437.5	31.7924	41.4291	3.57275	6	21	21	20	22	24.822	24.822	-1.42959	23.64	26.004
val_sc_inv_rx70_ry20_large_gaps.mrc	1	6	107	127	21	1957.04	2734.23	4923	12194.8	29.881	41.3513	3.37825	6	20.75	20.75	20.5	21	24.5265	24.5265	-2.60305	24.231	24.822
val_sc_inv_rx70_ry20_large_gaps.mrc	1	8	124	145	22	1970.96	2753.68	4953	12269.1	28.5809	43.4174	8.5435	6	21	21	20	22	24.822	24.822	-1.42959	23.64	26.004
val_sc_inv_rx70_ry20_zclip5.mrc	1	1	44	60	17	1968.59	2750.36	5003	12392.9	32.7924	41.057	2.6425	6	21.1667	21	21	22	25.019	24.822	-1.42959	24.822	26.004
val_sc_inv_rx70_ry20_zclip5.mrc	1	2	71	93	23	1875.12	2619.77	4773	11823.2	26.1168	40.1852	0.463	6	21	21	21	21	24.822	24.822	-1.42959	24.822	24.822
val_sc_inv_rx70_ry20_zclip5.mrc	1	3	93	107	15	1986.79	2775.79	5024	12445	32.1103	42.1943	5.48575	6	21.0833	21	20	22	24.9205	24.822	-1.42959	23.64	26.004
val_sc_inv_rx70_ry20_zclip5.mrc	1	6	107	127	21	1958.39	2736.11	4928	12207.2	30.5984	42.0972	5.243	6	20.75	20.75	20.5	21	24.5265	24.5265	-2.60305	24.231	24.822
val_sc_inv_rx70_ry20_zclip5.mrc	1	8	124	145	22	1967.26	2748.51	4953	12269.1	28.5809	43.4174	8.5435	6	21	21	20	22	24.822	24.822	-1.42959	23.64	26.004
val_sc_inv_rx70_ry20_zs10.mrc	1	1	64	88	25	1959.19	27.3723	7534	12.4417	33.5261	39.6279	-0.93025	6	21	21	21	21	24.822	24.822	-1.42959	24.822	24.822
val_sc_inv_rx70_ry20_zs10.mrc	1	2	106	139	34	1889.7	26.4015	7235	11.9479	32.9848	38.9881	-2.52975	6	22.75	21	21	31.5	26.8905	24.822	-1.42959	24.822	37.233
val_sc_inv_rx70_ry20_zs10.mrc	1	3	137	160	24	1985.96	27.7463	7619	12.582	34.9285	41.2855	3.21375	6	20.9167	21.25	20	21.5	24.7235	25.1175	-0.256135	23.64	25.413
val_sc_inv_rx70_ry20_zs10.mrc	1	4	158	189	32	2030.6	28.37	7489	12.3673	32.3883	38.2829	-4.29275	6	19.4167	19.5	17.5	21	22.9505	23.049	-8.47034	20.685	24.822
val_sc_inv_rx70_ry20_zs10.mrc	1	5	184	216	33	2016.41	28.1717	7417	12.2484	32.45	38.3559	-4.11025	6	21	21	21	21	24.822	24.822	-1.42959	24.822	24.822
val_sc_inv_rx70_ry20_zs20.mrc	1	1	35	46	12	2036.37	2845.06	3575	11807.5	34.4721	42.1464	5.366	6	21	21	21	21	24.822	24.822	-1.42959	24.822	24.822
val_sc_inv_rx70_ry20_zs20.mrc	1	2	56	71	16	1867.07	2608.53	3501	11563.1	21.9985	41.7632	4.408	6	24.0833	23	21	31.5	28.4665	27.186	7.95807	24.822	37.233
val_sc_inv_rx70_ry20_zs20.mrc	1	3	72	82	11	1963.53	2743.3	3604	11903.3	33.4853	41.5225	3.80625	6	21	21	20	22	24.822	24.822	-1.42959	23.64	26.004
val_sc_inv_rx70_ry20_zs20.mrc	1	4	71	95	16	2083.07	2910.3	3581	11827.3	26.0737	41.3656	3.414	6	21.4167	21.5	20.5	22	25.3145	25.413	0.917322	24.231	26.004
val_sc_inv_rx70_ry20_zs20.mrc	1	5	94	110	17	2014.65	2814.72	3600	11890.1	30.6814	42.6952	6.738	6	20.6667	21	20	21	24.428	24.822	-1.42959	23.64	24.822
val_sc_inv_ry50.mrc	1	1	30	51	22	1901.43	2656.53	4759	11788.5	29.8995	42.6932	6.733	6	21.8333	21	21	26	25.807	24.822	-1.42959	24.822	30.732
val_sc_inv_ry50.mrc	1	4	174	188	15	1931.54	2698.6	4627	11461.5	32.2132	39.4538	-1.3655	6	21.0833	21	20	22	24.9205	24.822	-1.42959	23.64	26.004
val_sc_inv_ry50.mrc	1	5	182	202	21	1968.55	2750.31	4936	12227	30.7739	41.5775	3.94375	6	21.3333	21.5	21	21.5	25.216	25.413	0.917322	24.822	25.413
val_sc_inv_ry50.mrc	1	6	87	101	15	1927.73	2693.27	4786	11855.4	34.2173	41.7529	4.38225	6	20.8333	21	20	22	24.625	24.822	-1.42959	23.64	26.004
val_sc_inv_ry50.mrc	1	7	153	172	20	1891.29	2642.37	4703	11649.8	28.9309	39.2594	-1.8515	6	21.25	21.25	21	21.5	25.1175	25.1175	-0.256135	24.822	25.413
